# Numerical response of predators to large variations of grassland vole abundance, long-term community change and prey switches

**DOI:** 10.1101/2020.03.25.007633

**Authors:** Patrick Giraudoux, Aurélien Levret, Eve Afonso, Michael Coeurdassier, Geoffroy Couval

**Affiliations:** Chrono-environnement, Université de Bourgogne Franche-Comté/CNRS usc INRA, 25030, Besançon Cedex, France; FREDON Bourgogne Franche-Comté, 12 rue de Franche-Comté, 25480, Ecole-Valentin, France

## Abstract

Voles can reach high densities with multi-annual population fluctuations of large amplitude, and they are at the base of large and rich communities of predators in temperate and arctic food webs. This status places them at the heart of management conflicts wherein crop protection and health concerns are often raised against conservation issues. Here, a 20-year survey describes the effects of large variations in grassland vole populations on the densities and the daily theoretical food intakes (TFI) of vole predators based on roadside counts. Our results show how the predator community responds to prey variations of large amplitude and how it reorganized with the increase in a dominant predator, here the red fox, which likely negatively impacted hare, European wildcat and domestic cat populations. They also indicate which subset of predator species might have a role in vole population control in the critical phase of a low density of grassland voles. Our study provides empirical support for more timely and better focused actions in wildlife management and vole population control, and it supports an evidence-based and constructive dialogue about management targets and options between all stakeholders of such socio-ecosystems.
