## Supplementary material for "Numerical response of predators to large variations of grassland vole abundance, long-term community change and prey switches": Data: S02_IKA.xlsx

### Sheet: Counts
	Legend
	"D19991" stands for "D" diurnal; "1999", year; "1" season
	"1", "2", "3", "4" corresponds to Spring, Summer, Autumn, Winter
	counts were generally carried out in late March or Early April; late June or early July; late September or Early October; late December or early January
	"N19991" stands for "N" nocturnal; "1999", year; "1" season
	Day count KAI								Night count KAI
	Session	C.corone	B.buteo	F.tinnunculus	M.migrans	F.catus	km		Session	L.europeus	V.vulpes	F.silvestris	A.otus	M.meles	F.catus	km
	D19991	2.36559	1.82796	0.0537634	1.23656	0.268817	18.6		N19991	NA	NA	NA	NA	NA	NA	18.6
	D19992	1.55914	0.645161	0.16129	0.268817	0.0537634	18.6		N19992	1.12903	0	0	0.0537634	0	0.752688	18.6
	D19993	7.58065	1.6129	1.23656	0.107527	0.16129	18.6		N19993	1.45161	0.0537634	0	0.107527	0	0.537634	18.6
	D19994	3.44086	0.806452	0.0537634	0	0.430108	18.6		N19994	0.698925	0.107527	0.322581	0.430108	0.0537634	0.107527	18.6
	D20001	5.80645	1.34409	0.107527	0.376344	0.215054	18.6		N20001	1.07527	0.107527	0.215054	0.16129	0.0537634	0.376344	18.6
	D20002	2.47312	1.02151	0.430108	1.29032	0.215054	18.6		N20002	0.913978	0.0537634	0.268817	0.16129	0.0537634	0.698925	18.6
	D20003	11.7204	3.49462	1.02151	0.752688	0.376344	18.6		N20003	1.29032	0.0537634	0.698925	0.322581	0	0.537634	18.6
	D20004	3.27957	2.63441	0.268817	0	0.376344	18.6		N20004	1.34409	0	0.483871	0.107527	0	0.16129	18.6
	D20011	5.05376	2.04301	0.268817	0.268817	0.268817	18.6		N20011	1.6129	0.0537634	0.645161	0.16129	0.107527	0.591398	18.6
	D20012	5.32258	1.6129	0.16129	0.645161	0.16129	18.6		N20012	0.645161	0	0.376344	0.16129	0.16129	0.322581	18.6
	D20013	11.3441	5.64516	1.12903	0.752688	0.376344	18.6		N20013	1.12903	0.215054	0.376344	0.215054	0	0.322581	18.6
	D20014	NA	NA	NA	NA	NA	NA		N20014	NA	NA	NA	NA	NA	NA	NA
	D20021	2.90323	1.55914	0.215054	0.322581	0.16129	18.6		N20021	0.752688	0	0.268817	0.268817	0	0.107527	18.6
	D20022	3.70968	1.55914	0.268817	1.34409	0.0537634	18.6		N20022	1.23656	0.107527	0.376344	0.0537634	0.0537634	0.537634	18.6
	D20023	9.67742	3.54839	1.02151	0.483871	0.16129	18.6		N20023	0.752688	0.0537634	0.430108	0.107527	0.215054	0.537634	18.6
	D20024	5.37634	6.93548	0.268817	0	0.16129	18.6		N20024	1.07527	0.107527	0.698925	0.537634	0	0.215054	18.6
	D20031	2.74194	3.11828	0.0537634	0.268817	0.16129	18.6		N20031	1.23656	0.107527	0.430108	0.107527	0	0.698925	18.6
	D20032	2.63441	0.967742	0.215054	0.967742	0.107527	18.6		N20032	1.55914	0.0537634	0.107527	0	0.107527	0.645161	18.6
	D20033	9.89247	5.32258	0.860215	2.41935	0.16129	18.6		N20033	1.88172	0.322581	0.698925	0.376344	0.0537634	0.698925	18.6
	D20034	2.74194	4.13978	0.268817	0	0.268817	18.6		N20034	1.50538	0.107527	0.860215	0.268817	0	0.0537634	18.6
	D20041	3.3871	1.98925	0.107527	0.268817	0.0537634	18.6		N20041	1.23656	0.16129	0.752688	0.107527	0.0537634	0.752688	18.6
	D20042	1.88172	2.36559	0.698925	0.752688	0.215054	18.6		N20042	1.12903	0.268817	0.215054	0.322581	0.0537634	0.806452	18.6
	D20043	10.8065	3.17204	0.860215	0.698925	0.215054	18.6		N20043	1.12903	0.16129	0.752688	0.107527	0	0.806452	18.6
	D20044	2.58065	1.12903	0.215054	0	0.0537634	18.6		N20044	0.483871	0.107527	0.16129	0.0537634	0	0.430108	18.6
	D20051	3.3871	1.50538	0.268817	0.591398	0.268817	18.6		N20051	0.806452	0.16129	0.215054	0.0537634	0.0537634	0.806452	18.6
	D20052	1.23656	1.1828	0.591398	0.430108	0.215054	18.6		N20052	0.376344	0.645161	0.107527	0	0.16129	1.12903	18.6
	D20053	7.47312	2.04301	0.645161	0.268817	0.215054	18.6		N20053	0.16129	0.537634	0.215054	0.0537634	0	0.645161	18.6
	D20054	0	0	0	0	0	18.6		N20054	NA	NA	NA	NA	NA	NA	NA
	D20061	2.52688	1.02151	0.0537634	0.967742	0.268817	18.6		N20061	0.268817	0.483871	0.107527	0	0.0537634	0.591398	18.6
	D20062	1.1828	0.645161	0.483871	0.322581	0.16129	18.6		N20062	0.645161	0.913978	0.107527	0	0.0537634	0.860215	18.6
	D20063	0.860215	0.806452	0.107527	0.16129	0.322581	18.6		N20063	0.483871	0.860215	0.16129	0	0.107527	0.591398	18.6
	D20064	1.45161	0.752688	0.215054	0	0.322581	18.6		N20064	0.645161	0.376344	0.0537634	0	0	0.215054	18.6
	D20071	1.55914	0.591398	0.107527	0.16129	0.16129	18.6		N20071	0.483871	0.215054	0.16129	0	0.0537634	0.430108	18.6
	D20072	1.07527	0.645161	0.16129	0.268817	0.16129	18.6		N20072	0.16129	0.215054	0.0537634	0.16129	0.107527	0.591398	18.6
	D20073	3.33333	6.45161	0.215054	0.806452	0.107527	18.6		N20073	0.483871	0.483871	0.107527	0.752688	0.0537634	0.645161	18.6
	D20074	3.27957	5.10753	0.430108	0.0537634	0.107527	18.6		N20074	0.215054	0.322581	0.16129	0.268817	0.0537634	0.16129	18.6
	D20081	3.44086	3.70968	0.16129	1.02151	0.215054	18.6		N20081	0.537634	0.645161	0.107527	0.215054	0	0.322581	18.6
	D20082	0.967742	1.66667	0.16129	6.02151	0.16129	18.6		N20082	0.537634	0.376344	0.215054	0.16129	0.16129	0.376344	18.6
	D20083	14.5699	7.74194	1.1828	4.13978	0.268817	18.6		N20083	0.215054	0.16129	0.215054	0.0537634	0	0.537634	18.6
	D20084	1.39785	1.6129	0.16129	0.0537634	0.107527	18.6		N20084	0.0537634	0.322581	0.215054	0.16129	0	0.268817	18.6
	D20091	0.752688	0.698925	0.107527	0	0.107527	18.6		N20091	0.16129	0.215054	0.322581	0	0	0.376344	18.6
	D20092	0.806452	0.483871	0.107527	0.16129	0.107527	18.6		N20092	0.322581	0.645161	0.430108	0	0.107527	0.645161	18.6
	D20093	7.09677	0.698925	0.268817	0.16129	0.107527	18.6		N20093	0.16129	0.483871	0	0	0.16129	0.16129	18.6
	D20094	NA	NA	NA	NA	NA	NA		N20094	NA	NA	NA	NA	NA	NA	NA
	D20101	1.32653	0.408163	0.0510204	0.0510204	0.153061	19.6		N20101	0.204082	0.459184	0.204082	0	0.102041	0.306122	19.6
	D20102	0.459184	0.306122	0.0510204	0.204082	0.102041	19.6		N20102	0.255102	0.918367	0.204082	0	0.0510204	0.459184	19.6
	D20103	6.58163	0.663265	0.408163	0.204082	0.102041	19.6		N20103	0.153061	1.22449	0.357143	0	0.0510204	0.306122	19.6
	D20104	1.73469	0.561224	0.0510204	0.153061	0	19.6		N20104	0.102041	0.867347	0.102041	0	0.0510204	0	19.6
	D20111	0.561224	0.408163	0.204082	0.306122	0.153061	19.6		N20111	0.204082	1.17347	0.306122	0.0510204	0.0510204	0.255102	19.6
	D20112	0.714286	0.663265	0.153061	0.204082	0.102041	19.6		N20112	0.357143	1.37755	0.357143	0.0510204	0.153061	0.255102	19.6
	D20113	6.17347	2.34694	0.969388	0.459184	0.357143	19.6		N20113	0.102041	0.816327	0.306122	0.0510204	0.153061	0.204082	19.6
	D20114	NA	NA	NA	NA	NA	NA		N20114	0.510204	0.969388	0.102041	0.0510204	0.0510204	0.153061	19.6
	D20121	0.765306	0.510204	0.102041	0.204082	0	19.6		N20121	NA	NA	NA	NA	NA	NA	NA
	D20122	1.17347	1.22449	0.204082	2.60204	0.153061	19.6		N20122	0.357143	1.37755	0.153061	0.0510204	0.0510204	0.612245	19.6
	D20123	4.03061	4.54082	1.27551	0.663265	0.357143	19.6		N20123	0.408163	1.9898	0.306122	0.153061	0.102041	0.204082	19.6
	D20124	NA	NA	NA	NA	NA	NA		N20124	NA	NA	NA	NA	NA	NA	NA
	D20131	1.17347	1.17347	0.561224	0.153061	0.408163	19.6		N20131	0.306122	1.22449	0.357143	0	0.0510204	0.204082	19.6
	D20132	1.07143	3.16327	0.561224	4.18367	0.153061	19.6		N20132	0.102041	1.27551	0.255102	0.0510204	0.357143	0.714286	19.6
	D20133	2.95918	0.765306	0.459184	0.0510204	0.153061	19.6		N20133	0.255102	0.510204	0.306122	0.0510204	0.153061	0.306122	19.6
	D20134	NA	NA	NA	NA	NA	NA		N20134	NA	NA	NA	NA	NA	NA	NA
	D20141	1.83673	0.357143	0.0510204	0.204082	0.102041	19.6		N20141	0.306122	1.12245	0.255102	0	0.0510204	0.306122	19.6
	D20142	NA	NA	NA	NA	NA	NA		N20142	NA	NA	NA	NA	NA	NA	NA
	D20143	NA	NA	NA	NA	NA	NA		N20143	NA	NA	NA	NA	NA	NA	NA
	D20144	NA	NA	NA	NA	NA	NA		N20144	NA	NA	NA	NA	NA	NA	NA
	D20151	NA	NA	NA	NA	NA	NA		N20151	0.306122	0.969388	0.153061	0	0.459184	0.153061	19.6
	D20152	NA	NA	NA	NA	NA	NA		N20152	NA	NA	NA	NA	NA	NA	NA
	D20153	NA	NA	NA	NA	NA	NA		N20153	NA	NA	NA	NA	NA	NA	NA
	D20154	NA	NA	NA	NA	NA	NA		N20154	NA	NA	NA	NA	NA	NA	NA
	D20161	NA	NA	NA	NA	NA	NA		N20161	NA	NA	NA	NA	NA	NA	NA
	D20162	NA	NA	NA	NA	NA	NA		N20162	NA	NA	NA	NA	NA	NA	NA
	D20163	9.94898	5.10204	0.867347	0.969388	0.153061	19.6		N20163	0.306122	1.12245	0.102041	0.255102	0.153061	0.408163	19.6
	D20164	NA	NA	NA	NA	NA	NA		N20164	NA	NA	NA	NA	NA	NA	NA
	D20171	NA	NA	NA	NA	NA	NA		N20171	NA	NA	NA	NA	NA	NA	NA
	D20172	NA	NA	NA	NA	NA	NA		N20172	NA	NA	NA	NA	NA	NA	NA
	D20173	NA	NA	NA	NA	NA	NA		N20173	0.510204	1.17347	0.306122	0	0.306122	0.306122	19.6
	D20174	NA	NA	NA	NA	NA	NA		N20174	NA	NA	NA	NA	NA	NA	NA
	D20181	NA	NA	NA	NA	NA	NA		N20181	NA	NA	NA	NA	NA	NA	NA
	D20182	NA	NA	NA	NA	NA	NA		N20182	NA	NA	NA	NA	NA	NA	NA
	D20183	NA	NA	NA	NA	NA	NA		N20183	0.408163	0.969388	0.153061	0	0.102041	0.663265	19.6
	D20184	NA	NA	NA	NA	NA	NA		N20184	NA	NA	NA	NA	NA	NA	NA

### Sheet: Species observed
	Day counts				Night counts
	sp	n			sp	n
1	Corvus corone	9625		1	Capreolus capreolus	2538
2	Buteo buteo	5523		2	Lepus europeus	1424
3	Milvus migrans	1432		3	Vulpes vulpes	1202
4	Falco tinnunculus	818		4	Felis catus	1012
5	Pica pica	343		5	Felis silvestris	615
6	Felis catus	325		6	Asio otus	229
7	Garrulus glandularius	300		7	Meles meles	117
8	Corvus corax	224		8	Tyto alba	40
9	Circus cyaneus	113		9	Sus scrofa	34
10	Ardea cinerea	61		10	Strix aluco	25
11	Capreolus capreolus	55		11	Buteo buteo	24
12	Lanius collurio	44		12	Martes martes	23
13	Vulpes vulpes	27		13	Scolopax rusticola	10
14	Lepus europeus	26		14	Mustela nivalis	10
15	Circus aeruginosus	20		15	Erinaceus europeus	9
16	Mustel erminea	18		16	Mustel erminea	9
17	Sciurus vulgaris	13		17	Martes foina	8
18	Lanius excubitor	9		18	Canis familiaris	7
19	Accipiter nisus	8		19	Chiroptera	6
20	Falco peregrinus	8		20	Falco tinnunculus	4
21	Felis silvestris	6		21	Bubo bubo	4
22	Pandion haeliatus	4		22	Rupicapra rupicapra	2
23	Accipter gentilis	3		23	Asio flammeus	2
24	Phasianus colchicus	2		24	Lynx lynx	1
25	Phalacrocorax carbo	1
26	Aquila sp.	1
27	Canis familiaris	1
	n = number of individual observations
