## Supplementary material for "Numerical response of predators to large variations of grassland vole abundance, long-term community change and prey switches": Data: S03_small_mammals.xlsx

### Sheet: Feuil1
	Transects								A. terrestris FREDON scores					Prey resource
		ratio of positive intervals			bootstrapped standard error				time	score				time	resource
		A. terrestris	T. europea	M. arvalis	A. terrestris	T. europea	M. arvalis		1989-09-30	0				1989-09-30	0
	time	AT	TE	MI	ATse	TEse	MIse		1990-09-30	0				1990-09-30	0
	2007-04-01	0.145889	0.0733864	0.00265252	0.0100208	0.00765843	0.00155274		1991-09-30	2				1991-09-30	0.4
	2008-08-30	0.640141	0.0433245	0.0176835	0.0142414	0.00616051	0.0039732		1992-09-30	5				1992-09-30	1
	2009-08-30	0.15473	0.0981432	0.000884173	0.010797	0.00885544	0.000902547		1993-09-30	5				1993-09-30	1
	2010-08-30	0.114943	0.131742	0.00530504	0.00950905	0.0100118	0.00209776		1994-09-30	0				1994-09-30	0
	2011-08-30	0.156499	0.127321	0.0751547	0.0107835	0.00991701	0.00795794		1995-09-30	0				1995-09-30	0
	2011-10-30	0.633952	0.0238727	0.469496	0.0144365	0.00447106	0.0142622		1996-09-30	5				1996-09-30	1
	2012-04-01	0.264368	0.178603	0.284704	0.0133697	0.0114898	0.0130789		1997-09-30	5				1997-09-30	1
	2012-10-30	0.854111	0.0335986	0.205128	0.010802	0.00532715	0.0123188		1998-09-30	5				1998-09-30	1
	2013-04-01	0.365164	0.0450928	0	0.0146157	0.00615625	0		1999-09-30	0				1999-09-30	0
	2013-08-30	0.260831	0.253758	0.00618921	0.0126377	0.0131232	0.00225341		2000-09-30	3				2000-09-30	0.6
	2014-04-01	0.0327144	0.174182	0.00176835	0.00532069	0.0114533	0.00125053		2001-09-30	3				2001-09-30	0.6
	2014-10-30	0.135279	0.153846	0.0389036	0.0101645	0.0108397	0.00559867		2002-09-30	5				2002-09-30	1
	2015-04-01	0.157383	0.0910698	0.135279	0.0109122	0.00837806	0.0101889		2003-09-30	5				2003-09-30	1
	2015-10-30	0.629531	0.0450928	0.499558	0.0148138	0.00625145	0.0147613		2004-09-30	3				2004-09-30	0.6
	2016-08-30	0.289125	0.0875332	0.107869	0.0136503	0.00829852	0.00908549		2005-09-30	2				2005-09-30	0.4
	2016-11-15	0.201383	0.119274	0.542783	0.0118948	0.00961533	0.0151627		2006-09-30	1				2006-09-30	0.2
	2017-04-15	0.0267703	0.141623	0.182211	0.00457066	0.00994779	0.0111248		2007-09-30	4				2007-04-01	0.131558
	2017-11-15	0.0460069	0.233507	0.263889	0.00600744	0.0123314	0.0127654		2008-09-30	5				2008-08-30	0.582616
	2018-04-15	0.0188679	0.111492	0.0145798	0.00406282	0.00911216	0.00357104		2009-09-30	1				2009-08-30	0.137823
	2018-10-15	0.0102302	0.00682012	0.0946292	0.00297874	0.00230545	0.00825564		2010-09-30	2				2010-08-30	0.1065
									2011-09-30	2				2011-08-30	0.205168
									2012-09-30	4				2011-10-30	0.977291
									2013-09-30	3				2012-04-01	0.486296
									2014-09-30	3				2012-10-30	0.938136
									2015-09-30	5				2013-04-01	0.323414
									2016-09-30	4				2013-08-30	0.236492
									2017-09-30	2				2014-04-01	0.0305403
									2018-09-30	2				2014-10-30	0.154268
														2015-04-01	0.259201
														2015-10-30	1
														2016-08-30	0.351605
														2016-11-15	0.659085
														2017-04-15	0.185088
														2017-11-15	0.274465
														2018-04-15	0.0296236
														2018-10-15	0.0928707
